# Galectin and Myc enable cochlear progenitor expansion in vitro and in vivo

**DOI:** 10.64898/2026.06.03.729765

**Authors:** Marie Kubota, Julia M. Abitbol, Paul K. Lee, Maggie S. Matern, Sonia Bustos Barocio, Taha A. Jan, Alan G. Cheng, Stefan Heller

## Abstract

The neonatal cochlear epithelium harbors regenerative capacity, attributable to the transient greater epithelial ridge (GER). After injury, GER cells re-enter the cell cycle, migrate into the damaged organ of Corti, and differentiate into sensory or supporting cells *in vivo*; in culture, they proliferate to form inner ear organoids. The mechanisms underlying this competence remain unclear. Here, we generated organoids from mouse GER cells and performed single-cell transcriptomics at organoid initiation. Analysis revealed extracellular matrix reorganization with prominent involvement of galectins. Pharmacological inhibition reduced organoid growth, whereas overexpression of galectin-1 or Myc enhanced growth, identifying both factors as regulators of cochlear progenitor expansion. Moreover, Myc overexpression conferred organoid-forming capacity in post-neonatal cochlear epithelial cells after hearing onset, thereby extending the time window for regenerative competence. *In vivo*, organ of Corti ablation induced galectin-1 upregulation and GER proliferation, suppressed by galectin-1 blockade, establishing a model to rekindle proliferative potential in mature cochlear cells.
