## Supplemental Table S5 for "Galectin and Myc enable cochlear progenitor expansion in vitro and in vivo"

### Sheet: Sheet1
Supplementary Table 5
Differentially expressed genes at the onset of proliferation (S11, S12, and S13) compared to the others (S1-S10). Thresholds are set to Log2-fold change >2 and -log10(FDR) >2. Transcription factors are highlighted in yellow. The genes upregulated in common with Seurat clusters 4, 5, and 6 are shown in bold. Genes targeted in our pharmacological screening (inhibition or activation) are labeled in …
		S11, S12, S13					S1- S10
		gene	fold.change	p.value	fdr		gene	fold.change	p.value	fdr
		S100a6	4.29842	2.3e-46	41.2685		Top2a	-3.79067	1.02e-21	18.3355
		Anxa3	3.79911	8.85e-30	25.6365		Fbln1	-3.67671	3.85e-26	22.4061
		Tacstd2	3.594	1.12e-29	25.5797		Pbk	-3.57762	1.88e-23	19.9354
		Cst6	3.56909	2.45e-29	25.2824		Rrm2	-3.55883	6.81e-22	18.4864
		Krt19	3.48163	2.57e-27	23.423		Pclaf	-3.47625	2.94e-26	22.4862
		Lamc2	3.40623	8.54e-29	24.8121		Ccnb1	-3.39443	4.73e-19	15.9042
		Lgals1	2.82418	2.41e-34	29.7253		Heyl	-3.34019	2.43e-22	18.8775
		Lgals3	2.75767	4e-27	23.2574		Ccna2	-3.33745	2.91e-18	15.1692
		Akap12	2.7435	9.81e-32	27.3366		Fos	-3.30834	3.57e-20	16.9343
		Cldn4	2.70731	2.23e-24	20.8005		Cdk1	-3.2205	3.66e-22	18.7194
		Meg3	2.65027	5.1e-21	17.728		Prim1	-3.20262	4.57e-29	25.0482
		Sprr2b	2.64071	3.46e-16	13.2917		Ube2c	-3.15748	7.93e-19	15.7034
		Penk	2.63343	6.79e-19	15.7614		Aurkb	-3.15715	4.72e-21	17.755
		Ltbp1	2.61001	7.39e-18	14.8137		Mki67	-3.09779	4.26e-19	15.9399
		Lmna	2.56505	9.16e-25	21.126		Tacc3	-3.05413	5.8e-18	14.8991
		Hspb1	2.56166	5.75e-23	19.4719		Plk1	-3.02906	4.84e-18	14.9699
		Igf2	2.52871	3.8e-25	21.481		Racgap1	-3.02901	1.8e-17	14.4603
		Creb5	2.52747	1.16e-21	18.2962		Cdca8	-3.00541	2.17e-21	18.0567
		Sparc	2.47025	7.06e-27	23.0359		Asf1b	-2.9763	9.7e-18	14.711
		Nfat5	2.42728	9.96e-21	17.4639		Spc25	-2.97203	1.91e-20	17.1881
		Camk2d	2.42259	9.19e-19	15.6439		Id3	-2.94714	7.54e-17	13.8982
		Ccnd2	2.39763	8.6e-22	18.3938		Pimreg	-2.87521	8.99e-22	18.3834
		Cyp1a1	2.3872	7.13e-11	8.40918		Smc2	-2.872	4.33e-22	18.6557
		Neat1	2.36168	1.06e-17	14.6751		Birc5	-2.84846	1.03e-18	15.599
		Timp2	2.3517	1.79e-28	24.5229		Mad2l1	-2.84079	6.2e-20	16.7124
		Nqo1	2.32008	3.89e-17	14.1539		Cdc20	-2.79871	8.83e-16	12.9188
		Ahnak	2.26409	8.41e-31	26.5497		Rrm1	-2.79692	6.48e-18	14.8553
		B3gnt7	2.26094	2.3e-20	17.1187		Mcm5	-2.78409	1.97e-14	11.6942
		Chadl	2.24317	1.08e-15	12.8324		Spc24	-2.77264	1.22e-21	18.284
		Cpq	2.18634	3.12e-12	9.66791		Egr2	-2.72188	1.22e-17	14.6202
		Ero1l	2.17828	5.51e-18	14.9179		Kif20a	-2.71629	1.69e-16	13.5885
		Gprc5a	2.16455	1.88e-17	14.4462		Prc1	-2.71538	1.55e-15	12.6955
		1810011O10Rik	2.14133	8.09e-14	11.1282		Cdca3	-2.6941	6.7e-18	14.8487
		Myl9	2.11404	1.66e-12	9.92528		Tyms	-2.68838	2.11e-20	17.1508
		Sdc3	2.11368	8.03e-15	12.0407		Id2	-2.6624	3.06e-26	22.4862
		Rnf128	2.09512	2.8e-13	10.645		Kif22	-2.65842	2.57e-15	12.489
		Tmbim1	2.09174	1.97e-14	11.6942		Stra6	-2.6499	1.17e-15	12.8006
		Sprr1a	2.02876	4.23e-21	17.7955		Hmgb2	-2.6493	1.53e-31	27.2225
		Chrnb1	2.0027	1.24e-16	13.7008		Cdca2	-2.64245	5.64e-17	14.0082
							Ncapg	-2.63834	4.5e-17	14.097
							Vrk1	-2.63722	6.91e-20	16.6708
							Id1	-2.61705	1.04e-18	15.5988
							Rfc4	-2.59969	7.68e-20	16.6305
							Melk	-2.5861	2.32e-18	15.2552
							Ckap2l	-2.58222	2.88e-19	16.0945
							Fen1	-2.55158	8.52e-16	12.9305
							Tk1	-2.54678	7.63e-18	14.8077
							Ncaph	-2.54449	3.62e-16	13.2754
							Rfc5	-2.5162	8.55e-16	12.9305
							Hist1h2ap	-2.50648	1.3e-17	14.5958
							Ccnb2	-2.50163	9.46e-14	11.0741
							Tpx2	-2.49953	3.31e-16	13.308
							Rpa2	-2.4941	1.59e-16	13.6115
							Kif15	-2.48879	5.85e-17	13.9974
							Aurka	-2.48574	2.52e-15	12.4954
							Shcbp1	-2.48558	2.1e-16	13.5009
							Kif2c	-2.48158	1.36e-16	13.6616
							Kif11	-2.47252	7.59e-18	14.8077
							Cenpa	-2.47219	1.18e-13	10.9891
							Knstrn	-2.42948	1.22e-16	13.7051
							Smc4	-2.42947	8.01e-18	14.7904
							Plk4	-2.41255	4.45e-16	13.1959
							Esco2	-2.39667	8.79e-20	16.5775
							Rad51	-2.37389	2.45e-15	12.5053
							Aldh1a3	-2.3622	7.15e-15	12.0828
							Uhrf1	-2.34925	8.6e-14	11.1048
							Mcm3	-2.34626	1.3e-11	9.09337
							Fbxo5	-2.34552	6.33e-17	13.968
							Abcg5	-2.34115	6.59e-18	14.8521
							Hist2h3c2	-2.32112	6.83e-23	19.408
							Slc29a1	-2.31668	4.06e-21	17.8057
							Rad18	-2.31317	3.7e-16	13.2678
							Cenpf	-2.30389	1.58e-14	11.7735
							Klhl8	-2.29457	9.09e-15	11.9971
							Cdo1	-2.29345	5.37e-19	15.8588
							Igfbp5	-2.2726	8.85e-14	11.0941
							Bub1b	-2.27087	1.74e-15	12.6496
							Ncapd2	-2.26582	1.42e-14	11.8152
							Cdca5	-2.24474	9.75e-13	10.1372
							Bub1	-2.24096	1.22e-16	13.7051
							Dixdc1	-2.22509	7e-18	14.8333
							Rad54l	-2.22155	1.23e-13	10.9693
							Cyr61	-2.20937	6.49e-14	11.2188
							Spag5	-2.2092	9.69e-17	13.7955
							Mcm6	-2.20587	1.06e-10	8.25131
							Kif23	-2.20014	1.88e-14	11.7095
							Hmgb3	-2.19363	1.29e-21	18.2681
							Cdk2	-2.17654	5.31e-15	12.199
							Dnmt1	-2.17087	3.57e-13	10.5412
							Kif20b	-2.16091	3.7e-14	11.4437
							Ugdh	-2.15327	1.59e-15	12.6865
							Nuf2	-2.14156	1.5e-16	13.6289
							Atad2	-2.13676	8.27e-15	12.0301
							Kif4	-2.13549	7.03e-17	13.9254
							Dtl	-2.12364	9.8e-11	8.28165
							Cenpm	-2.11583	2.2e-17	14.3866
							Gjb6	-2.11441	5.81e-12	9.41924
							Hspb2	-2.1005	7.36e-19	15.7308
							Haus5	-2.0916	3.97e-14	11.4179
							Knl1	-2.08711	3.88e-13	10.5079
							Trip13	-2.08343	6.27e-16	13.0521
							Hmmr	-2.07639	5.13e-15	12.2094
							Nkd1	-2.07249	1.81e-14	11.7241
							Cygb	-2.06181	5.1e-17	14.0491
							Incenp	-2.06175	2.54e-12	9.75252
							Mcm4	-2.05711	1.84e-10	8.03891
							Shmt1	-2.05618	4.83e-12	9.49492
							Stmn1	-2.04753	5.64e-30	25.7812
							Mis18bp1	-2.04065	4.82e-14	11.3371
							Lig1	-2.03722	1.3e-12	10.0203
							Dlgap5	-2.02669	8.32e-15	12.0294
							Sapcd2	-2.02476	1.24e-14	11.8682
							Nmral1	-2.0235	8.36e-13	10.1957
							Traip	-2.01737	2.81e-15	12.4543
							Fosb	-2.01638	3.6e-19	16.003
							Ndc80	-2.00921	7.48e-15	12.065
							Cdc45	-2.00329	1.72e-13	10.8355
							Exo1	-2.0031	3.54e-12	9.61425
