## Supplemental Table S2 for "Galectin and Myc enable cochlear progenitor expansion in vitro and in vivo"

### Sheet: Sheet1
Supplementary Table 2
Ingenuity Pathway Analysis (IPA): Top 10 pathways are shown.
Onset of proliferation
IPA of the 161 genes highly expressed in Cluster 4.
Ingenuity Canonical Pathways	-log(p-value)	Ratio	z-score	Molecules
Cell junction organization	10.6	0.12	3.317	CDH1,CLDN1,CLDN23,CLDN3,CLDN4,CLDN6,CTNND1,FBLIM1,FLNA,ILK,LAMC2
ILK Signaling	10.2	0.0697	2.309	CDH1,CREB3,CREB5,FBLIM1,FLNA,FLNB,ILK,KRT18,MYC,MYH14,PTGS2,RHOC,RHOU,VIM
Sertoli Cell-Germ Cell Junction Signaling Pathway (Enhanced)	9.23	0.0593	-1.069	CD2AP,CDH1,CLDN1,CLDN23,CLDN3,CLDN4,CLDN6,CTNND1,FOSL2,ILK,LAMC2,RRAS,TGFBR2,ZYX
Sertoli Cell-Sertoli Cell Junction Signaling	6.18	0.0453	2.714	CDH1,CLDN1,CLDN23,CLDN3,CLDN4,CLDN6,CREB3,CREB5,LAMC2,RRAS,TGFBR2
Leukocyte Extravasation Signaling	5.25	0.0466	0	CLDN1,CLDN23,CLDN3,CLDN4,CLDN6,CTNND1,PTK2B,TIMP2,TIMP3
Germ Cell-Sertoli Cell Junction Signaling	4.76	0.0471	#NUM!	CDH1,CTNND1,ILK,RHOC,RHOU,RRAS,TGFBR2,ZYX
MSP-RON Signaling in Cancer Cells Pathway	4.39	0.05	2.646	CREB3,CREB5,FLNA,MYC,PTK2B,RRAS,VIM
Synaptogenesis Signaling Pathway	4.33	0.0317	3.162	CAMK2D,CDH1,CREB3,CREB5,CTNND1,EFNA1,EPHA1,MAPT,RRAS,THBS1
ID1 Signaling Pathway	4.24	0.0398	2.828	CHRNB1,CHRNB4,MCAM,MYC,RHOC,RRAS,TGFBR2,VIM
Agranulocyte Adhesion and Diapedesis	4.11	0.0381	#NUM!	CD34,CLDN1,CLDN23,CLDN3,CLDN4,CLDN6,CXCL16,MYH14
IPA of the 5 genes highly expressed in Cluster 5.
Ingenuity Canonical Pathways	-log(p-value)	Ratio	z-score	Molecules
Eukaryotic Translation Termination	6.25	0.0319	#NUM!	RPL27,RPL41,RPS15
Eukaryotic Translation Elongation	6.23	0.0316	#NUM!	RPL27,RPL41,RPS15
Response of EIF2AK4 (GCN2) to amino acid deficiency	6.13	0.0291	#NUM!	RPL27,RPL41,RPS15
Selenoamino acid metabolism	6.08	0.028	#NUM!	RPL27,RPL41,RPS15
SRP-dependent cotranslational protein targeting to membrane	5.98	0.0261	#NUM!	RPL27,RPL41,RPS15
Nonsense-Mediated Decay (NMD)	5.96	0.0256	#NUM!	RPL27,RPL41,RPS15
Eukaryotic Translation Initiation	5.9	0.0246	#NUM!	RPL27,RPL41,RPS15
Major pathway of rRNA processing in the nucleolus and cytosol	5.35	0.0161	#NUM!	RPL27,RPL41,RPS15
EIF2 Signaling	5.08	0.013	#NUM!	RPL27,RPL41,RPS15
Thioredoxin Pathway	2.84	0.143	#NUM!	TXN
IPA of the 120 genes highly expressed in Cluster 6.
Ingenuity Canonical Pathways	-log(p-value)	Ratio	z-score	Molecules
Collagen biosynthesis and modifying enzymes	24.3	0.254	4.123	ADAMTS2,COL11A2,COL15A1,COL18A1,COL1A2,COL27A1,COL2A1,COL5A1,COL5A3,COL6A1,COL6A2,COL9A1,COL9A3,PCOLCE2,PLOD1,PLOD3,SERPINH1
Collagen chain trimerization	17.7	0.273	3.464	COL11A2,COL15A1,COL18A1,COL1A2,COL27A1,COL2A1,COL5A1,COL5A3,COL6A1,COL6A2,COL9A1,COL9A3
Collagen degradation	17.6	0.213	3.606	ADAM10,COL11A2,COL15A1,COL18A1,COL1A2,COL2A1,COL5A1,COL5A3,COL6A1,COL6A2,COL9A1,COL9A3,TMPRSS6
Assembly of collagen fibrils and other multimeric structures	17.6	0.213	3.606	COL11A2,COL15A1,COL18A1,COL1A2,COL27A1,COL2A1,COL5A1,COL5A3,COL6A1,COL6A2,COL9A1,COL9A3,LAMC2
GP6 Signaling Pathway	14.7	0.11	3.207	ADAM10,COL11A2,COL15A1,COL18A1,COL1A2,COL27A1,COL2A1,COL5A1,COL5A3,COL6A1,COL6A2,COL9A1,COL9A3,LAMC2
Extracellular matrix organization	14.3	0.123	3.606	COL11A2,COL18A1,COL1A2,COL2A1,COL5A1,COL5A3,COL6A1,COL6A2,COL9A1,COL9A3,LAMC2,SPARC,TNC
Hepatic Fibrosis / Hepatic Stellate Cell Activation	12.1	0.0722	#NUM!	COL11A2,COL15A1,COL18A1,COL1A2,COL27A1,COL2A1,COL5A1,COL5A3,COL6A1,COL6A2,COL9A1,COL9A3,IGF2,MYL9
Integrin cell surface interactions	10.9	0.118	3.162	COL18A1,COL1A2,COL2A1,COL5A1,COL5A3,COL6A1,COL6A2,COL9A1,COL9A3,TNC
Microautophagy Signaling Pathway	10.6	0.075	#NUM!	COL11A2,COL15A1,COL18A1,COL1A2,COL27A1,COL2A1,COL5A1,COL5A3,COL6A1,COL6A2,COL9A1,COL9A3
Wound Healing Signaling Pathway	9.43	0.0516	3.051	COL11A2,COL15A1,COL18A1,COL1A2,COL27A1,COL2A1,COL5A1,COL5A3,COL6A1,COL6A2,COL9A1,COL9A3,LAMC2
Proliferating cells
IPA of the 216 genes highly expressed in Cluster 1.
Ingenuity Canonical Pathways	-log(p-value)	Ratio	z-score	Molecules
Cell Cycle Checkpoints	47.9	0.176	6.928	BLM,BRCA1,CCNE1,CCNE2,CDC45,CDC6,CDC7,CDK2,CENPH,CENPI,CENPK,CENPN,CENPQ,CENPU,CHEK1,CLSPN,DNA2,DSN1,ERCC6L,EXO1,KNTC1,MAD2L1,MCM10,MCM2,MCM3,MCM4,MCM5,MCM6,MCM7,MCM8,MDC1,MIS12,NBN,NUP107,NUP133,NUP85,ORC6,PKMYT1,RFC2,RFC3,RFC4,RFC5,RNF168,RPA1,RPA2,SKA1,SPC24,TOPBP1
Synthesis of DNA	45	0.303	6	CCNE1,CCNE2,CDC6,CDK2,CDT1,DNA2,FEN1,GINS1,GINS2,GINS3,GMNN,MCM2,MCM3,MCM4,MCM5,MCM6,MCM7,MCM8,ORC6,PCNA,POLA1,POLA2,POLD1,POLD2,POLD3,POLE,POLE2,PRIM1,PRIM2,RFC2,RFC3,RFC4,RFC5,RPA1,RPA2,SKP2
Activation of the pre-replicative complex	39.9	0.697	4.796	CDC45,CDC6,CDC7,CDK2,CDT1,GMNN,MCM10,MCM2,MCM3,MCM4,MCM5,MCM6,MCM7,MCM8,ORC6,POLA1,POLA2,POLE,POLE2,PRIM1,PRIM2,RPA1,RPA2
Cell Cycle Control of Chromosomal Replication	36.4	0.446	5	CDC45,CDC6,CDC7,CDK2,CDT1,DNA2,LIG1,MCM2,MCM3,MCM4,MCM5,MCM6,MCM7,MCM8,ORC6,PCNA,POLA1,POLA2,POLD1,POLE,PRIM1,PRIM2,RPA1,RPA2,TOP2A
HDR through Homologous Recombination (HRR) or Single Strand Annealing (SSA)	32.3	0.25	5.292	BLM,BRCA1,BRCA2,CDK2,CHEK1,CLSPN,DNA2,EXO1,MDC1,NBN,PCNA,POLD1,POLD2,POLD3,POLE,POLE2,RAD51,RAD51AP1,RFC2,RFC3,RFC4,RFC5,RNF168,RPA1,RPA2,TIMELESS,TIPIN,TOPBP1
Role of BRCA1 in DNA Damage Response	26.4	0.275	1.213	BLM,BRCA1,BRCA2,CHEK1,E2F1,E2F7,E2F8,FANCB,FANCD2,FANCL,MDC1,MSH2,MSH6,NBN,RAD51,RBL1,RFC2,RFC3,RFC4,RFC5,RPA1,TOPBP1
Telomere Maintenance	25.7	0.288	4.583	BLM,CDK2,CHTF18,DNA2,DSCC1,FEN1,LIG1,PCNA,POLA1,POLA2,POLD1,POLD2,POLD3,PRIM1,PRIM2,RFC2,RFC3,RFC4,RFC5,RPA1,RPA2
Mitotic Prometaphase	24.6	0.138	5.292	CCP110,CDCA5,CENPH,CENPI,CENPK,CENPN,CENPQ,CENPU,DSN1,ERCC6L,HAUS4,HAUS5,HAUS6,HAUS8,KNTC1,MAD2L1,MIS12,NCAPG,NCAPH,NUP107,NUP133,NUP85,PLK4,SKA1,SMC2,SPC24,TUBG1,TUBGCP2
Mitotic G1 phase and G1/S transition	24.2	0.183	4.146	CCNE1,CCNE2,CDC45,CDC6,CDK2,CDT1,DHFR,E2F1,FBXO5,MCM8,MYBL2,ORC6,PCNA,POLA1,POLA2,PRIM1,PRIM2,RBL1,RRM2,SKP2,TFDP1,TK1,TOP2A,TYMS
NER (Nucleotide Excision Repair, Enhanced Pathway)	23.5	0.231	3.873	CHAF1A,CHAF1B,DNA2,LIG1,PCNA,POLA1,POLA2,POLD1,POLD2,POLD3,POLE,POLE2,PRIM1,PRIM2,RFC2,RFC3,RFC4,RFC5,RPA1,RPA2,TOP2A
IPA of the 260 genes highly expressed in Cluster 3.
Ingenuity Canonical Pathways	-log(p-value)	Ratio	z-score	Molecules
Mitotic Prometaphase	79	0.32	8.062	AURKB,BIRC5,BUB1,BUB1B,BUB3,CCNB1,CCNB2,CDC20,CDCA5,CDCA8,CDK1,CENPA,CENPC,CENPE,CENPF,CENPI,CENPL,CENPM,CENPN,CENPP,CENPQ,CENPT,CEP192,CEP70,CEP72,CKAP5,CNTRL,DSN1,HAUS3,HAUS5,INCENP,KIF18A,KIF2C,KNL1,MAD1L1,MAD2L1,NCAPD2,NCAPG,NCAPH,NDC80,NDE1,NEK2,NSL1,NUF2,NUP107,NUP133,NUP37,ODF2,PLK1,PLK4,RANGAP1,SGO1,SGO2,SKA1,SKA2,SMC2,SMC4,SPC24,SPC25,SPDL1,TUBA1B,TUBA1C,TUBB,TUBB4B,ZWILCH
Mitotic Metaphase and Anaphase	70.9	0.268	7.937	AURKB,BIRC5,BUB1,BUB1B,BUB3,CCNB1,CCNB2,CDC20,CDC23,CDCA5,CDCA8,CDK1,CENPA,CENPC,CENPE,CENPF,CENPI,CENPL,CENPM,CENPN,CENPP,CENPQ,CENPT,CKAP5,DSN1,ESPL1,FBXO5,INCENP,KIF18A,KIF2C,KNL1,LBR,LMNB1,MAD1L1,MAD2L1,NDC1,NDC80,NDE1,NSL1,NUF2,NUP107,NUP133,NUP35,NUP37,NUP93,PLK1,PTTG1,RANGAP1,RCC1,SGO1,SGO2,SKA1,SKA2,SPC24,SPC25,SPDL1,TMPO,TUBA1B,TUBA1C,TUBB4B,UBE2C,UBE2S,ZWILCH
Cell Cycle Checkpoints	61.7	0.221	7.746	AURKB,BIRC5,BLM,BUB1,BUB1B,BUB3,CCNA2,CCNB1,CCNB2,CDC20,CDC23,CDC25C,CDC45,CDC7,CDCA8,CDK1,CENPA,CENPC,CENPE,CENPF,CENPI,CENPL,CENPM,CENPN,CENPP,CENPQ,CENPT,CHEK2,CKAP5,DBF4,DSN1,GTSE1,INCENP,KIF18A,KIF2C,KNL1,MAD1L1,MAD2L1,NDC80,NDE1,NSL1,NUF2,NUP107,NUP133,NUP37,PLK1,RAD9A,RANGAP1,RFC5,SGO1,SGO2,SKA1,SKA2,SPC24,SPC25,SPDL1,UBE2C,UBE2S,WEE1,ZWILCH
RHO GTPases Activate Formins	56.1	0.331	6.782	AURKB,BIRC5,BUB1,BUB1B,BUB3,CDC20,CDCA8,CENPA,CENPC,CENPE,CENPF,CENPI,CENPL,CENPM,CENPN,CENPP,CENPQ,CENPT,CKAP5,DSN1,INCENP,KIF18A,KIF2C,KNL1,MAD1L1,MAD2L1,NDC80,NDE1,NSL1,NUF2,NUP107,NUP133,NUP37,PLK1,RANGAP1,SGO1,SGO2,SKA1,SKA2,SPC24,SPC25,SPDL1,TUBA1B,TUBA1C,TUBB4B,ZWILCH
Kinetochore Metaphase Signaling Pathway	52.5	0.373	3.55	AURKB,BIRC5,BUB1,BUB1B,BUB3,CCNB1,CDC20,CDC23,CDCA8,CDK1,CENPA,CENPC,CENPE,CENPL,CENPN,CENPP,CENPQ,CENPT,DSN1,ESPL1,INCENP,KIF2C,KNL1,MAD1L1,MAD2L1,MASTL,MXD3,NDC80,NEK2,NSL1,NUF2,PLK1,PTTG1,SKA1,SKA2,SKA3,SPC24,SPC25,SPDL1,TTK,ZWILCH
Mitotic G2-G2/M phases	25.3	0.151	5.477	AURKA,BORA,CCNA2,CCNB1,CCNB2,CDC25B,CDC25C,CDK1,CENPF,CEP192,CEP70,CEP72,CKAP5,CNTRL,FOXM1,GTSE1,HAUS3,HAUS5,HMMR,NDE1,NEK2,ODF2,PLK1,PLK4,TPX2,TUBA1B,TUBA1C,TUBB,TUBB4B,WEE1
Mitotic Roles of Polo-Like Kinase	21.7	0.284	2	CCNB1,CCNB2,CDC20,CDC23,CDC25B,CDC25C,CDC7,CDK1,CHEK2,ESPL1,FBXO5,FZR1,KIF11,KIF23,PLK1,PLK4,PRC1,PTTG1,WEE1
Kinesins	17.8	0.262	4	CENPE,KIF11,KIF15,KIF18A,KIF18B,KIF20A,KIF20B,KIF22,KIF23,KIF2C,KIF4A,KIFC1,RACGAP1,TUBA1B,TUBA1C,TUBB4B
SUMOylation of DNA replication proteins	16.8	0.311	3.742	AAAS,AURKA,AURKB,BIRC5,CDCA8,INCENP,NDC1,NUP107,NUP133,NUP35,NUP37,NUP93,RANGAP1,TOP2A
Mitotic Prophase	16.5	0.175	4.243	AAAS,CCNB1,CCNB2,CDK1,KMT5A,LMNB1,MASTL,NCAPD3,NDC1,NUP107,NUP133,NUP35,NUP37,NUP93,PLK1,SMC2,SMC4,TMPO
Differentiating cells
IPA of the 71 genes highly expressed in Cluster 2.
Ingenuity Canonical Pathways	-log(p-value)	Ratio	z-score	Molecules
NGF-stimulated transcription	16.9	0.256	3	ARC,EGR1,EGR2,EGR3,FOS,FOSB,ID1,ID2,ID3,JUNB
Signaling by NOTCH1	6.99	0.0769	2.449	HES1,HEY1,HEYL,JAG1,NBEA,NOTCH1
Signaling by NOTCH3	6.47	0.1	2.236	HES1,HEY1,HEYL,JAG1,NOTCH1
Notch Signaling	5.35	0.105	#NUM!	HES1,HEY1,JAG1,NOTCH1
Pulmonary Fibrosis Idiopathic Signaling Pathway	5.34	0.0245	2.828	CXCL12,EDNRA,EGR1,FOS,HES1,JAG1,JUN,NOTCH1
Sleep REM Signaling Pathway	4.75	0.045	1.342	ARC,EGR1,FOS,IL33,Mt1
Role of Chondrocytes in Rheumatoid Arthritis Signaling Pathway	4.25	0.0355	2.236	CXCL12,EGR1,FOS,IL33,JUN
Corticotropin Releasing Hormone Signaling	4.1	0.0329	1	CACNB3,CAMK4,FOS,JUN,NR4A1
Chemokine Signaling	4.04	0.0494	2	CAMK4,CXCL12,FOS,JUN
Signaling by NOTCH4	4	0.0482	2	HES1,HEY1,JAG1,NOTCH1
Uncategorized
IPA of the 179 genes highly expressed in Cluster 7.
Ingenuity Canonical Pathways	-log(p-value)	Ratio	z-score	Molecules
S100 Family Signaling Pathway	4.44	0.022	4.123	ACKR4,ADGRG6,EDNRB,GALR1,GPR37,GRM7,HIF1A,LGR5,NPY1R,NTF3,P2RY2,PLCD4,PTGIR,S100A1,S100A13,S100B,TGFB2
Breast Cancer Regulation by Stathmin1	3.49	0.0219	3.606	ACKR4,ADGRG6,EDNRB,GALR1,GPR37,GRM7,HIF1A,LGR5,NPY1R,P2RY2,PPP2R2B,PTGIR,TGFB2
Glutamate Degradation III (via 4-aminobutyrate)	3.31	0.4	#NUM!	ABAT,GAD1
Signaling by ERBB4	3.09	0.0678	2	ERBB4,MXD4,S100B,SPARC
Potassium Channels	3.08	0.0485	2.236	GNG8,KCNB2,KCNH6,KCNJ16,KCNS3
CREB Signaling in Neurons	2.88	0.0198	2.887	ACKR4,ADGRG6,EDNRB,GALR1,GPR37,GRM7,LGR5,NPY1R,P2RY2,PLCD4,PTGIR,TGFB2
Phagosome Formation	2.85	0.0187	3.606	ACKR4,ADGRG6,EDNRB,ELMO1,GALR1,GPR37,GRM7,ITGB3,LGR5,NPY1R,P2RY2,PLD3,PTGIR
Class A/1 (Rhodopsin-like receptors)	2.71	0.0252	2.828	ACKR4,EDNRB,GALR1,GPR37,NPY1R,P2RY2,PTGIR,UTS2B
G alpha (i) signalling events	2.61	0.0271	2.646	GALR1,GNG8,GPR37,GRM7,NPY1R,RGS22,RGS6
BBSome Signaling Pathway	2.58	0.0204	3.162	ACKR4,ADGRG6,EDNRB,GALR1,GPR37,GRM7,LGR5,NPY1R,P2RY2,PTGIR
