## Supplemental Table S3 for "Galectin and Myc enable cochlear progenitor expansion in vitro and in vivo"

### Sheet: Sheet1
Supplementary Table 3
Differentially expressed genes at the onset of proliferation (cluter 4,5,6) compared to the cluster 1,2,3,7 (Related to Figure 1C). Thresholds are set to avg_log2FC >1 or avg_log2FC <-1, and p_val_adj <1E-5. Transcription factors are highlighted in yellow. Labeled in red are genes that encode proteins targeted in our pharmacological screening (inhibition or activation).
	Cluster 4,5,6							Cluster 1,2,3,7
	Gene	p_val	avg_log2FC	pct.1	pct.2	p_val_adj		Gene	p_val	avg_log2FC	pct.1	pct.2	p_val_adj
	Sprr1a	1.99891e-16	4.91357	0.288	0.058	3.65162e-12		Stra6	3.89423e-24	-3.20153	0.285	0.599	7.11398e-20
	Lgals3	2.50966e-32	4.80389	0.516	0.119	4.58464e-28		Egr2	5.67849e-27	-3.00242	0.224	0.592	1.03735e-22
	Ptgs2	1.38288e-16	3.81077	0.299	0.064	2.52625e-12		Ccnf	1.75388e-10	-2.77728	0.203	0.385	3.20399e-06
	Sprr2b	1.18291e-16	3.5283	0.488	0.202	2.16095e-12		Heyl	9.44334e-28	-2.73485	0.352	0.676	1.72511e-23
	Fst	3.08544e-18	3.32423	0.381	0.101	5.63649e-14		Sapcd2	1.85665e-15	-2.5262	0.185	0.435	3.39173e-11
	Krt19	5.48381e-20	3.25814	0.687	0.406	1.00178e-15		Cdca2	9.48935e-18	-2.52231	0.317	0.557	1.73351e-13
	Ahnak	6.35402e-29	3.12164	0.488	0.106	1.16075e-24		Ret	8.39256e-12	-2.47012	0.096	0.305	1.53315e-07
	Cldn1	6.11049e-15	3.09302	0.31	0.082	1.11626e-10		Aurka	1.61564e-13	-2.41715	0.349	0.538	2.95145e-09
	Nqo1	3.53025e-20	3.05457	0.566	0.231	6.44906e-16		Sgo1	1.84419e-11	-2.41294	0.139	0.35	3.36896e-07
	Penk	9.33383e-29	3.011	0.641	0.233	1.7051e-24		Ccnb1	8.70229e-14	-2.37729	0.384	0.576	1.58973e-09
	S100a6	2.26026e-46	2.91612	0.932	0.663	4.12904e-42		Depdc1a	3.85511e-10	-2.34959	0.167	0.358	7.04252e-06
	Plaur	1.07515e-15	2.84896	0.292	0.064	1.96408e-11		Abcg5	1.55917e-21	-2.33104	0.267	0.592	2.84829e-17
	Ccnd2	1.36252e-19	2.83292	0.374	0.088	2.48905e-15		Id1	6.27343e-25	-2.31358	0.338	0.663	1.14603e-20
	Fxyd5	1.59158e-15	2.79448	0.299	0.074	2.9075e-11		Pdzrn3	1.02799e-14	-2.30967	0.142	0.393	1.87793e-10
	Myof	4.89786e-16	2.74353	0.249	0.037	8.94742e-12		Gabrg3	1.81672e-11	-2.30056	0.171	0.385	3.31878e-07
	Cst6	2.74337e-43	2.72178	0.897	0.467	5.0116e-39		Cygb	2.94356e-22	-2.28994	0.324	0.623	5.37729e-18
	Podn	3.52673e-18	2.70983	0.402	0.119	6.44263e-14		Cdc45	9.00504e-16	-2.2632	0.235	0.496	1.64504e-11
	Masp1	1.58895e-11	2.68284	0.253	0.072	2.9027e-07		Kif11	8.1384e-16	-2.26184	0.274	0.528	1.48672e-11
	Neat1	9.4508e-19	2.61943	0.477	0.175	1.72647e-14		Rrm2	2.35039e-21	-2.24928	0.456	0.692	4.29368e-17
	Col12a1	7.33233e-14	2.50295	0.274	0.066	1.33947e-09		Arc	1.30774e-14	-2.24548	0.253	0.499	2.38897e-10
	Hspb1	1.01749e-21	2.47029	0.655	0.342	1.85875e-17		Ckap2l	4.05375e-14	-2.22053	0.281	0.509	7.4054e-10
	Mfap4	2.21039e-11	2.45015	0.181	0.029	4.03793e-07		Top2a	1.53996e-19	-2.17747	0.459	0.679	2.81321e-15
	Tacstd2	1.62804e-23	2.43936	0.786	0.507	2.9741e-19		Kif2c	1.92502e-14	-2.16947	0.27	0.507	3.51662e-10
	Prss56	1.26594e-12	2.43496	0.224	0.042	2.31262e-08		Lef1	4.46052e-11	-2.16162	0.096	0.297	8.14848e-07
	Adamts16	1.45951e-17	2.37252	0.295	0.053	2.66624e-13		Haspin	2.51335e-12	-2.12043	0.174	0.398	4.59139e-08
	Gprc5a	1.17366e-16	2.29169	0.512	0.22	2.14405e-12		Ska3	1.43286e-13	-2.11688	0.26	0.485	2.61755e-09
	Anxa3	4.19271e-31	2.25035	0.868	0.536	7.65925e-27		Kif20a	1.6366e-13	-2.10999	0.32	0.531	2.98974e-09
	Flnc	5.53353e-17	2.24741	0.349	0.088	1.01086e-12		Neil3	1.04916e-11	-2.10171	0.181	0.395	1.91661e-07
	Igf2	7.40455e-26	2.10145	0.779	0.475	1.35266e-21		Nek2	2.79275e-10	-2.10151	0.167	0.363	5.1018e-06
	Sema3c	2.59679e-12	2.06907	0.267	0.069	4.74381e-08		Fbln1	2.06201e-40	-2.05113	0.509	0.846	3.76687e-36
	Chrnb4	2.98552e-14	2.06886	0.37	0.125	5.45395e-10		Knl1	2.2264e-13	-2.04771	0.278	0.504	4.06718e-09
	Agr3	7.69909e-11	2.06834	0.302	0.103	1.40647e-06		Ppp1r1b	9.13937e-17	-2.02531	0.153	0.438	1.66958e-12
	Nrg1	2.95487e-11	2.06254	0.342	0.127	5.39796e-07		Ncapg	3.62227e-13	-2.02475	0.338	0.538	6.61716e-09
	B3gnt7	3.58759e-22	2.03704	0.705	0.369	6.5538e-18		Id3	3.12409e-23	-2.00973	0.498	0.759	5.7071e-19
	Tmsb4x	6.47506e-49	2.02827	1	1	1.18286e-44		Ankle1	4.32229e-11	-1.94598	0.153	0.358	7.89597e-07
	Cldn4	6.22561e-17	2.02773	0.94	0.851	1.13729e-12		Ccna2	1.15056e-16	-1.93843	0.544	0.7	2.10184e-12
	Slit2	7.73311e-12	2.01688	0.402	0.17	1.41268e-07		Ttk	4.93368e-14	-1.93705	0.203	0.446	9.01285e-10
	Slco2a1	2.33199e-11	1.98769	0.288	0.09	4.26008e-07		Prc1	2.02791e-16	-1.93634	0.512	0.692	3.70459e-12
	Creb5	1.20732e-26	1.98099	0.758	0.374	2.20552e-22		Sp5	9.98369e-19	-1.93142	0.214	0.509	1.82382e-14
	Hdac7	1.21501e-10	1.97097	0.402	0.172	2.21959e-06		Cep55	5.58381e-11	-1.92606	0.157	0.361	1.02005e-06
	Lamc2	2.56053e-29	1.96497	0.883	0.605	4.67757e-25		Sgo2a	1.23399e-14	-1.91971	0.242	0.493	2.25424e-10
	Meg3	2.5759e-18	1.94211	0.754	0.531	4.70565e-14		Fosb	6.54347e-22	-1.88471	0.267	0.613	1.19536e-17
	Col1a2	1.87486e-11	1.9387	0.167	0.021	3.42499e-07		Rrm1	9.89197e-21	-1.88022	0.712	0.785	1.80707e-16
	Agr2	7.75978e-12	1.93431	0.31	0.101	1.41756e-07		Dlgap5	3.37818e-10	-1.86526	0.27	0.448	6.17127e-06
	Cald1	7.81636e-13	1.93086	0.648	0.435	1.42789e-08		Melk	5.35236e-16	-1.86453	0.32	0.562	9.7777e-12
	Col6a2	9.21226e-12	1.92985	0.324	0.114	1.6829e-07		E2f7	7.7469e-11	-1.83868	0.221	0.432	1.4152e-06
	Lgals1	1.58983e-35	1.8894	0.993	0.968	2.9043e-31		Pthlh	4.66262e-12	-1.82658	0.495	0.668	8.51768e-08
	Fosl2	3.12985e-14	1.83415	0.491	0.225	5.71762e-10		Racgap1	1.79186e-12	-1.8264	0.395	0.568	3.27337e-08
	Cntn1	5.93484e-14	1.83199	0.448	0.183	1.08418e-09		Tcf19	9.95182e-12	-1.81867	0.338	0.528	1.818e-07
	Tmcc3	1.44291e-11	1.82746	0.658	0.443	2.63592e-07		Cyr61	1.45788e-28	-1.81286	0.922	0.987	2.66326e-24
	Cyp1a1	2.09621e-13	1.82501	0.537	0.273	3.82936e-09		Mcm10	6.04487e-13	-1.79862	0.217	0.462	1.10428e-08
	Ctsh	6.92197e-17	1.81408	0.541	0.244	1.26451e-12		Mis18bp1	5.69882e-11	-1.78796	0.349	0.538	1.04106e-06
	Chadl	2.6514e-17	1.78761	0.687	0.438	4.84358e-13		Bub1	7.33722e-11	-1.76543	0.288	0.488	1.34036e-06
	Serpinf1	2.99233e-17	1.78547	0.648	0.345	5.46639e-13		Blm	5.5729e-14	-1.74762	0.31	0.552	1.01806e-09
	Emp1	1.90292e-13	1.7824	0.555	0.286	3.47626e-09		Plk1	9.29956e-13	-1.727	0.345	0.538	1.69884e-08
	Ltbp1	2.20732e-14	1.76355	0.808	0.531	4.03233e-10		Nr4a1	4.71533e-16	-1.71543	0.726	0.851	8.61397e-12
	Akap12	5.19173e-31	1.75733	0.979	0.867	9.48425e-27		Spc25	2.0083e-19	-1.7105	0.363	0.637	3.66876e-15
	Slitrk4	3.23131e-11	1.73334	0.406	0.186	5.90296e-07		Nkd1	1.18935e-21	-1.69826	0.363	0.668	2.1727e-17
	Rian	2.09364e-15	1.73147	0.413	0.146	3.82467e-11		Rad51ap1	2.19944e-10	-1.69441	0.221	0.427	4.01794e-06
	Cxcl16	4.95027e-12	1.7281	0.484	0.244	9.04316e-08		Shcbp1	7.78021e-14	-1.68489	0.306	0.536	1.42129e-09
	Klhdc8a	3.63658e-10	1.72697	0.153	0.021	6.6433e-06		Esco2	2.51028e-18	-1.68366	0.246	0.552	4.58578e-14
	Fxyd1	5.0628e-13	1.63539	0.569	0.332	9.24873e-09		Rad51	5.47668e-11	-1.67335	0.374	0.546	1.00048e-06
	Myc	1.40181e-12	1.62489	0.381	0.138	2.56082e-08		Kif4	1.01815e-12	-1.66848	0.246	0.48	1.85995e-08
	Pcdh19	7.47384e-11	1.616	0.335	0.127	1.36532e-06		Exo1	1.0782e-13	-1.66674	0.317	0.554	1.96965e-09
	Col6a1	3.8209e-10	1.61165	0.224	0.058	6.98002e-06		Cdca5	3.98449e-14	-1.66556	0.363	0.568	7.27887e-10
	Myl9	1.57476e-15	1.60359	0.879	0.761	2.87677e-11		Rad54l	3.63042e-12	-1.66366	0.484	0.631	6.63206e-08
	Lmna	6.24324e-21	1.60273	0.883	0.65	1.14052e-16		Chtf18	1.69812e-11	-1.66031	0.278	0.483	3.10213e-07
	Ehbp1l1	2.6643e-16	1.59665	0.452	0.162	4.86714e-12		Aurkb	1.66132e-21	-1.6467	0.299	0.599	3.0349e-17
	Krt18	3.28544e-18	1.59322	0.986	0.984	6.00185e-14		Hist2h3c2	1.5474e-19	-1.64654	0.288	0.607	2.82679e-15
	Mir22hg	9.90595e-12	1.58193	0.406	0.175	1.80962e-07		Anln	3.14814e-10	-1.6457	0.242	0.446	5.75103e-06
	Mia	1.75082e-19	1.57564	0.989	0.997	3.1984e-15		Incenp	2.17623e-11	-1.64006	0.399	0.573	3.97554e-07
	Rin1	5.93409e-12	1.56802	0.256	0.064	1.08404e-07		E2f8	3.17688e-11	-1.63717	0.231	0.456	5.80353e-07
	Sorcs1	1.85219e-11	1.55878	0.512	0.263	3.38358e-07		Gpsm2	1.04597e-12	-1.6278	0.452	0.631	1.91079e-08
	Lars2	3.64174e-17	1.55418	1	1	6.65274e-13		Hist2h2ac	1.68483e-10	-1.61826	0.246	0.446	3.07785e-06
	Chmp4c	3.10942e-10	1.54907	0.445	0.215	5.68029e-06		Ncapd2	1.35457e-14	-1.61306	0.409	0.626	2.47454e-10
	Rock2	4.57354e-15	1.54835	0.762	0.472	8.35494e-11		Fos	5.80648e-28	-1.60187	0.609	0.873	1.06073e-23
	Nfat5	1.51897e-18	1.53894	0.765	0.512	2.77486e-14		Gm10184	7.10694e-15	-1.60134	0.826	0.836	1.2983e-10
	Pcdh7	1.8702e-18	1.52451	0.687	0.377	3.41647e-14		Asf1b	3.81756e-17	-1.594	0.431	0.65	6.97391e-13
	Tnfrsf12a	3.96589e-22	1.52285	0.94	0.894	7.2449e-18		Ncaph	2.68897e-14	-1.58643	0.495	0.663	4.91221e-10
	Cyba	7.59689e-17	1.51035	0.794	0.56	1.3878e-12		Cdca8	4.7384e-14	-1.57821	0.495	0.679	8.6561e-10
	Nell2	6.22149e-11	1.47888	0.306	0.103	1.13654e-06		Spag5	9.25532e-11	-1.56613	0.246	0.451	1.69076e-06
	X1810011O10Rik	1.99944e-11	1.47755	0.651	0.416	3.65258e-07		Rfc5	7.07895e-18	-1.55884	0.591	0.732	1.29318e-13
	Rhou	4.30042e-14	1.43738	0.523	0.231	7.856e-10		Ect2	1.80621e-11	-1.54905	0.285	0.499	3.29959e-07
	S100a11	1.23744e-26	1.43479	0.989	0.981	2.26055e-22		Twist1	2.70359e-11	-1.54043	0.082	0.279	4.93892e-07
	Ero1l	3.35397e-12	1.41598	0.84	0.695	6.12703e-08		Fbxo5	4.37222e-16	-1.53928	0.313	0.576	7.98717e-12
	Sparc	1.44795e-31	1.41142	0.996	0.966	2.64511e-27		Pbk	1.71688e-18	-1.53773	0.399	0.655	3.13639e-14
	Blnk	3.10453e-10	1.41121	0.456	0.233	5.67136e-06		Ube2c	2.3106e-11	-1.53029	0.445	0.618	4.221e-07
	Csrp1	9.8429e-11	1.36107	0.641	0.435	1.7981e-06		Plk4	2.51726e-17	-1.52303	0.388	0.618	4.59852e-13
	Aebp2	2.39302e-10	1.35498	0.701	0.488	4.37157e-06		Mcm5	1.68902e-12	-1.513	0.484	0.655	3.0855e-08
	Timp2	6.38446e-25	1.34879	0.961	0.846	1.16631e-20		Traip	1.84344e-10	-1.51183	0.267	0.469	3.3676e-06
	Synpo2	8.29447e-13	1.34224	0.445	0.186	1.51523e-08		Haus4	5.52666e-13	-1.50984	0.313	0.544	1.00961e-08
	Fbn2	3.3036e-10	1.3198	0.865	0.748	6.03501e-06		Fignl1	1.31994e-11	-1.50831	0.359	0.56	2.41127e-07
	Man1a	2.48108e-15	1.31263	0.733	0.454	4.53244e-11		Ndc80	1.65068e-12	-1.49668	0.238	0.464	3.01546e-08
	Chrnb1	1.71942e-16	1.30057	0.612	0.286	3.14103e-12		Hist1h1b	1.15927e-12	-1.49496	0.128	0.361	2.11776e-08
	Gal3st3	1.69792e-10	1.29567	0.651	0.403	3.10176e-06		Tacc3	1.46606e-12	-1.49115	0.445	0.629	2.67819e-08
	Ptges	3.10638e-13	1.29304	0.395	0.143	5.67473e-09		Rarb	1.28881e-10	-1.48871	0.356	0.557	2.3544e-06
	S100a10	1.11321e-26	1.28795	0.982	0.955	2.03362e-22		Skp2	6.3705e-15	-1.48318	0.395	0.621	1.16376e-10
	Nav2	9.30877e-19	1.27739	0.833	0.655	1.70053e-14		Mis18a	3.00744e-13	-1.47373	0.42	0.607	5.49399e-09
	Cmtm3	1.36777e-10	1.2721	0.58	0.35	2.49863e-06		Uhrf1	5.96106e-16	-1.4599	0.633	0.78	1.08897e-11
	Mvp	3.66807e-15	1.24377	0.523	0.218	6.70082e-11		Mms22l	4.11313e-10	-1.45196	0.345	0.533	7.51387e-06
	Cybrd1	7.89981e-13	1.23697	0.94	0.841	1.44314e-08		Mcm4	6.15971e-17	-1.44799	0.587	0.777	1.12526e-12
	Klf5	3.13011e-12	1.21194	0.712	0.493	5.71809e-08		Fen1	5.29869e-17	-1.44491	0.537	0.703	9.67965e-13
	Car2	2.54356e-11	1.21186	0.715	0.472	4.64658e-07		Gfpt2	1.05374e-11	-1.4392	0.456	0.629	1.92498e-07
	Samd9l	2.2462e-13	1.17096	0.754	0.493	4.10336e-09		Rad54b	5.32126e-10	-1.43692	0.238	0.44	9.72087e-06
	Cdh1	6.14602e-13	1.16903	0.972	0.955	1.12276e-08		Cenpn	1.758e-10	-1.41686	0.306	0.501	3.21151e-06
	Muc15	8.54929e-12	1.16061	0.687	0.454	1.56178e-07		Kpna2	5.11704e-12	-1.41312	0.911	0.878	9.3478e-08
	Sh3bgrl3	6.24851e-14	1.15237	0.982	0.952	1.14148e-09		Klhl8	5.89258e-23	-1.41183	0.626	0.838	1.07646e-18
	Anxa2	3.27355e-24	1.15196	0.993	0.981	5.98012e-20		Mcm6	1.21963e-13	-1.40594	0.658	0.782	2.22802e-09
	Srgap2	1.91725e-15	1.1477	0.868	0.668	3.50243e-11		Kif15	6.09874e-11	-1.40243	0.363	0.554	1.11412e-06
	Sdc3	9.86815e-15	1.1397	0.779	0.491	1.80271e-10		Tgm2	2.89741e-12	-1.40184	0.114	0.332	5.29299e-08
	Myl6	8.52731e-29	1.13272	0.993	1	1.55777e-24		Kif23	3.73573e-10	-1.40008	0.306	0.488	6.82443e-06
	Malat1	5.15781e-15	1.13178	0.996	1	9.42228e-11		Dixdc1	4.21133e-31	-1.39788	0.772	0.958	7.69325e-27
	Rras	4.68458e-12	1.13102	0.79	0.61	8.55778e-08		Hist1h2ab	1.42428e-13	-1.39529	0.185	0.443	2.60187e-09
	Hacd1	2.5821e-15	1.12662	0.904	0.767	4.71698e-11		Nuf2	1.33794e-12	-1.38952	0.249	0.477	2.44416e-08
	Lad1	7.75702e-11	1.12371	0.883	0.74	1.41705e-06		Rad18	5.27534e-15	-1.3876	0.399	0.61	9.63698e-11
	Rtn4	2.92416e-11	1.12019	0.932	0.809	5.34185e-07		Mad2l1	5.16475e-16	-1.38727	0.48	0.687	9.43496e-12
	Tspan8	1.83007e-14	1.11223	0.957	0.862	3.34317e-10		Mki67	4.74179e-13	-1.37122	0.416	0.631	8.66231e-09
	Nefm	4.11431e-14	1.1057	0.445	0.183	7.51603e-10		Smc2	4.02339e-22	-1.3642	0.584	0.809	7.34993e-18
	Gpx8	6.73293e-17	1.10247	0.964	0.926	1.22997e-12		Rpa1	7.54353e-18	-1.36013	0.715	0.817	1.37805e-13
	Gm37376	2.74475e-17	1.08454	0.996	1	5.0141e-13		Pan2	9.82857e-12	-1.35907	0.445	0.626	1.79548e-07
	Etv1	3.13629e-12	1.07095	0.584	0.305	5.72937e-08		H2afx	1.30052e-17	-1.34892	0.819	0.891	2.3758e-13
	Rnasek	3.22601e-14	1.05335	0.943	0.873	5.89327e-10		Fxyd6	1.48444e-11	-1.34881	0.441	0.61	2.71177e-07
	H2afj	2.88054e-16	1.04475	0.979	0.987	5.26218e-12		Chaf1b	6.49786e-11	-1.34263	0.591	0.692	1.18703e-06
	L1cam	1.18574e-10	1.0377	0.552	0.302	2.16612e-06		Lbr	2.85294e-18	-1.34159	0.669	0.812	5.21175e-14
	Cd63	1.46632e-26	1.02832	1	1	2.67866e-22		Thrb	4.12894e-18	-1.34082	0.79	0.907	7.54275e-14
	Cst3	1.46793e-19	1.0209	1	1	2.68161e-15		Nup107	8.18309e-14	-1.32944	0.512	0.698	1.49489e-09
	Rnf128	7.34148e-15	1.01157	0.733	0.432	1.34114e-10		Zfp36	8.22886e-12	-1.32855	0.648	0.79	1.50325e-07
	Gm11451	8.13893e-14	1.00922	0.819	0.692	1.48682e-09		Junb	3.72356e-17	-1.3261	0.772	0.899	6.8022e-13
								Rcc1	2.33339e-14	-1.32435	0.53	0.695	4.26264e-10
								Ugdh	1.06451e-24	-1.31417	0.747	0.894	1.94466e-20
								Cdca7	2.1182e-10	-1.308	0.459	0.626	3.86953e-06
								Tfdp1	2.00321e-24	-1.30793	0.804	0.902	3.65946e-20
								Ier2	1.23279e-38	-1.30738	0.972	0.992	2.25206e-34
								Id2	5.89051e-32	-1.30591	0.847	0.963	1.07608e-27
								CT009718.4	9.8564e-13	-1.30127	0.367	0.618	1.80057e-08
								Cxcl12	3.2797e-11	-1.28513	0.274	0.488	5.99135e-07
								Rbmx	2.64414e-22	-1.28465	0.601	0.804	4.83032e-18
								Ube2t	7.99718e-14	-1.28407	0.342	0.581	1.46093e-09
								Mcm7	8.25249e-14	-1.27919	0.747	0.812	1.50757e-09
								Haus5	1.40271e-10	-1.26897	0.42	0.589	2.56246e-06
								Gjb2	1.3623e-30	-1.26567	0.964	0.995	2.48865e-26
								Dnmt1	4.97372e-15	-1.24948	0.598	0.775	9.08599e-11
								Pclaf	4.98425e-18	-1.24664	0.495	0.724	9.10524e-14
								Ska1	2.00929e-10	-1.24506	0.171	0.377	3.67057e-06
								Cdca4	2.31182e-15	-1.23977	0.584	0.748	4.22323e-11
								Amotl2	3.43286e-13	-1.23409	0.566	0.748	6.27115e-09
								Snx22	2.5532e-11	-1.23345	0.886	0.928	4.66418e-07
								Spry1	6.36257e-23	-1.22919	0.833	0.931	1.16232e-18
								Mcm3	1.28119e-13	-1.22779	0.598	0.727	2.34048e-09
								Kif22	3.1644e-10	-1.22247	0.37	0.536	5.78073e-06
								Gpc3	1.04921e-20	-1.22036	0.772	0.878	1.9167e-16
								Birc5	7.08808e-11	-1.21704	0.441	0.61	1.29485e-06
								Rfc4	3.32853e-14	-1.21581	0.488	0.698	6.08057e-10
								Egr1	2.19099e-26	-1.2147	0.936	0.979	4.00251e-22
								Cdo1	3.04004e-25	-1.20922	0.797	0.944	5.55355e-21
								Prim1	1.51001e-30	-1.18713	0.701	0.923	2.75849e-26
								Lrr1	5.15456e-10	-1.18518	0.139	0.342	9.41634e-06
								Hn1l	4.47669e-23	-1.18468	0.822	0.91	8.17802e-19
								Hist2h3b	8.79891e-11	-1.17011	0.473	0.642	1.60738e-06
								Cdk1	8.28464e-19	-1.16467	0.566	0.756	1.51344e-14
								Ncoa7	2.58654e-14	-1.16415	0.665	0.806	4.7251e-10
								Bmp7	3.39369e-28	-1.15388	0.865	0.971	6.1996e-24
								Wnt7a	5.63902e-19	-1.14973	0.779	0.867	1.03014e-14
								Nup85	1.13442e-13	-1.14662	0.68	0.775	2.07235e-09
								Pimreg	9.7242e-17	-1.1374	0.317	0.586	1.77642e-12
								Fam107a	4.95602e-16	-1.1364	0.598	0.777	9.05366e-12
								Tmem132c	1.63695e-12	-1.11442	0.705	0.844	2.99038e-08
								Slbp	6.1345e-21	-1.11288	0.883	0.944	1.12065e-16
								Paxip1	5.72102e-14	-1.10848	0.648	0.796	1.04512e-09
								Cdh11	4.82889e-11	-1.09598	0.641	0.79	8.82141e-07
								Hey1	1.61683e-16	-1.0943	0.758	0.897	2.95363e-12
								Cdca7l	8.32673e-15	-1.09011	0.594	0.751	1.52113e-10
								Gpc1	1.10604e-15	-1.08875	0.719	0.851	2.02052e-11
								Tipin	2.76446e-16	-1.0824	0.712	0.833	5.05012e-12
								Cdca3	5.84952e-12	-1.07922	0.409	0.631	1.06859e-07
								Nbea	2.0675e-16	-1.0754	0.762	0.883	3.7769e-12
								Large2	2.35303e-12	-1.07429	0.598	0.751	4.29851e-08
								Cdk2	1.04597e-17	-1.07055	0.715	0.862	1.91077e-13
								Tmem30b	1.4067e-34	-1.06764	0.982	0.997	2.56976e-30
								Usp1	1.32545e-12	-1.06511	0.655	0.775	2.42133e-08
								Gins1	3.47475e-13	-1.06206	0.246	0.507	6.34767e-09
								Mcm2	4.55481e-12	-1.05845	0.722	0.806	8.32073e-08
								Bub3	1.07513e-29	-1.05261	0.95	0.981	1.96405e-25
								Jag1	1.802e-23	-1.04013	0.957	0.995	3.29189e-19
								Dtl	7.17031e-11	-1.03602	0.584	0.719	1.30987e-06
								Tmpo	2.55225e-18	-1.03061	0.843	0.902	4.66245e-14
								Dnph1	2.54411e-11	-1.02907	0.509	0.682	4.64757e-07
								Zfp367	9.31982e-11	-1.02863	0.651	0.764	1.70254e-06
								Nup37	3.44109e-11	-1.01915	0.42	0.618	6.28618e-07
								Hist1h2ap	6.87115e-11	-1.00611	0.829	0.875	1.25522e-06
								Pltp	4.91571e-11	-1.00462	0.637	0.772	8.98003e-07
