## Supplemental Table S6 for "Galectin and Myc enable cochlear progenitor expansion in vitro and in vivo"

### Sheet: Sheet1
Ingenuity Pathway Analysis (IPA): Top 10 pathways are shown.
Before proliferation
IPA of the 89 genes highly expressed in S10.
Ingenuity Canonical Pathways	-log(p-value)	Ratio	z-score	Molecules
IGF-1 Signaling	3.23	0.0381	#NUM!	IGFBP2,IGFBP3,IGFBP5,SOCS2
Reversible hydration of carbon dioxide	3.08	0.167	#NUM!	CA13,CA2
Neuroprotective Role of THOP1 in Alzheimer's Disease	2.99	0.0328	#NUM!	DPP4,DPP7,PRSS23,TMPRSS2
Regulation of Insulin-like Growth Factor (IGF) transport and uptake by IGFBPs	2.96	0.0323	2	IGFBP2,IGFBP3,IGFBP5,PRSS23
SPINK1 Pancreatic Cancer Pathway	2.87	0.05	#NUM!	CPA6,CPQ,CPZ
VDR/RXR Activation	2.54	0.0385	#NUM!	CST6,IGFBP3,IGFBP5
CXCR4 Signaling	2.48	0.0238	#NUM!	ELMO1,GNA14,MYL9,RHOV
Apelin Cardiomyocyte Signaling Pathway	2.25	0.0303	#NUM!	MYL9,PLCD4,SLC9A2
Synaptic Long Term Depression	2.23	0.0202	#NUM!	GAD1,GNA14,PLA2G7,PLCD4
Adrenomedullin signaling pathway	2.22	0.0201	#NUM!	GAD1,GNA14,GPR37,PLCD4
Onset of proliferation
IPA of the 63 genes highly expressed in S11.
Ingenuity Canonical Pathways	-log(p-value)	Ratio	z-score	Molecules
Collagen biosynthesis and modifying enzymes	9.4	0.104	2.646	ADAMTS2,COL11A2,COL27A1,COL6A2,COL9A1,COL9A3,PLOD1
Extracellular matrix organization	7.99	0.066	2.646	COL11A2,COL6A2,COL9A1,COL9A3,LAMC2,SPARC,TNC
Assembly of collagen fibrils and other multimeric structures	7.96	0.0984	2.449	COL11A2,COL27A1,COL6A2,COL9A1,COL9A3,LAMC2
Collagen chain trimerization	7.02	0.114	2.236	COL11A2,COL27A1,COL6A2,COL9A1,COL9A3
Collagen degradation	6.3	0.082	2.236	COL11A2,COL6A2,COL9A1,COL9A3,TMPRSS6
Hepatic Fibrosis / Hepatic Stellate Cell Activation	6.19	0.0361	#NUM!	COL11A2,COL27A1,COL6A2,COL9A1,COL9A3,IGF2,MYL9
GP6 Signaling Pathway	6.04	0.0472	2.449	COL11A2,COL27A1,COL6A2,COL9A1,COL9A3,LAMC2
NGF processing	4.41	0.5	#NUM!	PCSK5,PCSK6
Wound Healing Signaling Pathway	4.34	0.0238	1.633	COL11A2,COL27A1,COL6A2,COL9A1,COL9A3,LAMC2
Microautophagy Signaling Pathway	4.24	0.0312	#NUM!	COL11A2,COL27A1,COL6A2,COL9A1,COL9A3
IPA of the 47 genes highly expressed in S12.
Ingenuity Canonical Pathways	-log(p-value)	Ratio	z-score	Molecules
Cell junction organization	4.55	0.0435	2	CLDN1,CLDN4,FLNC,LAMC2
Calcium Signaling	4.22	0.0227	2.236	CAMK2D,CHRNB1,CHRNB4,CREB5,NFAT5
Protein Kinase A Signaling	3.91	0.0146	2	AKAP12,CAMK2D,CREB5,FLNC,NFAT5,ROCK2
Leukocyte Extravasation Signaling	3.31	0.0207	#NUM!	CLDN1,CLDN4,ROCK2,TIMP2
Acetylcholine Receptor Signaling Pathway	3.3	0.0206	2	CAMK2D,CHRNB1,CHRNB4,CREB5
Sertoli Cell-Sertoli Cell Junction Signaling	2.93	0.0165	1	CLDN1,CLDN4,CREB5,LAMC2
Endocannabinoid Cancer Inhibition Pathway	2.56	0.0204	#NUM!	CCND2,CREB5,ROCK2
Factors Promoting Cardiogenesis in Vertebrates	2.51	0.0196	#NUM!	CAMK2D,CREB5,ROCK2
Regulation of mRNA stability by proteins that bind AU-rich elements	2.5	0.0455	#NUM!	GPRC5A,HSPB1
S100 Family Signaling Pathway	2.48	0.00777	2.449	AHNAK,CAMK2D,CREB5,GPRC5A,ROCK2,S100A6
IPA of the 157 genes highly expressed in S13.
Ingenuity Canonical Pathways	-log(p-value)	Ratio	z-score	Molecules
Cell junction organization	10.7	0.12	3.317	CDH1,CDH3,CLDN1,CLDN4,CTNND1,FBLIM1,FLNA,ILK,JUP,LAMC2,PRKCI
Sertoli Cell-Germ Cell Junction Signaling Pathway (Enhanced)	10.4	0.0636	-0.258	BCAR1,CDH1,CLDN1,CLDN4,CTNND1,FOSL2,ILK,JUP,LAMC2,OCLN,RELA,TGFB3,TGFBR2,UBE2J1,ZYX
ILK Signaling	10.3	0.0697	1.941	CDH1,CREB3,CREB5,FBLIM1,FLNA,FLNB,ILK,KRT18,MYC,MYL9,PTGS2,RELA,RHOD,VCL
Sertoli Cell-Sertoli Cell Junction Signaling	9.21	0.0576	3.207	CDH1,CDH3,CLDN1,CLDN4,CREB3,CREB5,JUP,LAMC2,OCLN,PAK3,TGFB3,TGFBR2,TUBB6,VCL
Germ Cell-Sertoli Cell Junction Signaling	8.97	0.0706	#NUM!	BCAR1,CDH1,CTNND1,ILK,JUP,PAK3,RHOD,TGFB3,TGFBR2,TUBB6,VCL,ZYX
Protein Kinase A Signaling	6.35	0.0341	1	AKAP12,CREB3,CREB5,DUSP3,DUSP5,DUSP8,FLNA,FLNB,MYL9,PRKCI,PTGS2,RELA,TGFB3,TGFBR2
Response to elevated platelet cytosolic Ca2+	5.65	0.0606	2.828	ENDOD1,FLNA,TAGLN2,TGFB3,THBS1,TIMP3,TLN1,VCL
Tight Junction Signaling	5.59	0.05	#NUM!	CLDN1,CLDN4,MYL9,OCLN,PRKCI,RELA,TGFB3,TGFBR2,VCL
Leukocyte Extravasation Signaling	5.35	0.0466	0.816	BCAR1,CLDN1,CLDN4,CTNND1,MSN,PRKCI,TIMP2,TIMP3,VCL
Integrin Signaling	5.02	0.0425	2.828	BCAR1,CAPN2,ILK,MYL9,PAK3,RHOD,TLN1,VCL,ZYX
Proliferating cells
IPA of the 42 genes highly expressed in S4.
Ingenuity Canonical Pathways	-log(p-value)	Ratio	z-score	Molecules
Synthesis of DNA	12.3	0.0756	3	CCNE1,CDC6,GINS2,MCM5,PCNA,POLA1,RFC3,RFC4,RPA2
Cell Cycle Checkpoints	10.5	0.0368	3.162	CCNE1,CDC6,CENPE,CLSPN,EXO1,MCM5,RFC3,RFC4,RPA2,SPC24
Resolution of Abasic Sites (AP sites)	10.3	0.158	2.449	LIG1,PCNA,RFC3,RFC4,RPA2,UNG
Mismatch Repair in Eukaryotes	9.99	0.278	2.236	EXO1,LIG1,PCNA,RFC3,RFC4
NER (Nucleotide Excision Repair, Enhanced Pathway)	9.7	0.0769	2.449	CHAF1B,LIG1,PCNA,POLA1,RFC3,RFC4,RPA2
Cell Cycle Control of Chromosomal Replication	9.25	0.107	2.449	CDC6,LIG1,MCM5,PCNA,POLA1,RPA2
HDR through Homologous Recombination (HRR) or Single Strand Annealing (SSA)	9.06	0.0625	2.646	CLSPN,EXO1,PCNA,RAD51AP1,RFC3,RFC4,RPA2
Mitotic G1 phase and G1/S transition	8.58	0.0534	2.646	CCNE1,CDC6,DHFR,PCNA,POLA1,TK1,TYMS
Telomere Maintenance	8.54	0.0822	2.449	LIG1,PCNA,POLA1,RFC3,RFC4,RPA2
Mismatch Repair	7.98	0.267	2	EXO1,LIG1,PCNA,RPA2
IPA of the 222 genes highly expressed in S5.
Ingenuity Canonical Pathways	-log(p-value)	Ratio	z-score	Molecules
Cell Cycle Checkpoints	54.8	0.195	7.28	AURKB,BIRC5,BLM,BRIP1,BUB1,CCNA2,CCNB1,CCNB2,CCNE2,CDC20,CDC45,CDC6,CDCA8,CDK1,CENPA,CENPE,CENPF,CENPI,CENPK,CENPM,CHEK1,CKAP5,CLSPN,DBF4,DSN1,ERCC6L,EXO1,GTSE1,INCENP,KIF2C,KNL1,MAD2L1,MCM2,MCM3,MCM5,MCM6,MCM7,NDC80,NUF2,NUP107,NUP85,PKMYT1,PLK1,RFC4,RFC5,RPA1,RPA2,SGO2,SPC24,SPC25,SPDL1,TOPBP1,UBE2C
Mitotic Prometaphase	45.9	0.212	6.557	AURKB,BIRC5,BUB1,CCNB1,CCNB2,CDC20,CDCA5,CDCA8,CDK1,CENPA,CENPE,CENPF,CENPI,CENPK,CENPM,CKAP5,DSN1,ERCC6L,HAUS3,HAUS4,HAUS5,HAUS8,INCENP,KIF2C,KNL1,MAD2L1,NCAPD2,NCAPG,NCAPH,NDC80,NUF2,NUP107,NUP85,PLK1,PLK4,SGO2,SMC2,SMC4,SPC24,SPC25,SPDL1,TUBB6,TUBG1
Mitotic Metaphase and Anaphase	37.1	0.166	6.245	AURKB,BIRC5,BUB1,CCNB1,CCNB2,CDC20,CDCA5,CDCA8,CDK1,CENPA,CENPE,CENPF,CENPI,CENPK,CENPM,CKAP5,DSN1,ERCC6L,FBXO5,INCENP,KIF2C,KNL1,MAD2L1,NDC1,NDC80,NUF2,NUP107,NUP62,NUP85,NUP93,PLK1,SGO2,SPC24,SPC25,SPDL1,TMPO,TUBB6,UBE2C,VRK1
RHO GTPases Activate Formins	29.1	0.201	5.292	AURKB,BIRC5,BUB1,CDC20,CDCA8,CENPA,CENPE,CENPF,CENPI,CENPK,CENPM,CKAP5,DSN1,ERCC6L,INCENP,KIF2C,KNL1,MAD2L1,NDC80,NUF2,NUP107,NUP85,PLK1,SGO2,SPC24,SPC25,SPDL1,TUBB6
Kinetochore Metaphase Signaling Pathway	27.4	0.227	3.411	AURKB,BIRC5,BUB1,CCNB1,CDC20,CDCA8,CDK1,CENPA,CENPE,CENPK,CENPW,DSN1,INCENP,KIF2C,KNL1,MAD2L1,MASTL,NDC80,NUF2,PLK1,SKA3,SPC24,SPC25,SPDL1,TTK
Cell Cycle Control of Chromosomal Replication	22.9	0.321	4.243	CDC45,CDC6,CDK1,CDT1,DBF4,LIG1,MCM2,MCM3,MCM5,MCM6,MCM7,POLA1,POLA2,POLD1,PRIM2,RPA1,RPA2,TOP2A
Activation of the pre-replicative complex	21.9	0.455	3.873	CDC45,CDC6,CDT1,DBF4,GMNN,MCM2,MCM3,MCM5,MCM6,MCM7,POLA1,POLA2,PRIM2,RPA1,RPA2
Synthesis of DNA	20.6	0.176	4.583	CCNA2,CCNE2,CDC6,CDT1,FEN1,GINS2,GMNN,MCM2,MCM3,MCM5,MCM6,MCM7,POLA1,POLA2,POLD1,PRIM2,RFC4,RFC5,RPA1,RPA2,UBE2C
Mitotic G2-G2/M phases	17	0.111	4.69	AJUBA,AURKA,CCNA2,CCNB1,CCNB2,CDK1,CENPF,CKAP5,FOXM1,GTSE1,HAUS3,HAUS4,HAUS5,HAUS8,HMMR,MYBL2,PKMYT1,PLK1,PLK4,TPX2,TUBB6,TUBG1
Mitotic G1 phase and G1/S transition	15.7	0.137	4	CCNA2,CCNB1,CCNE2,CDC45,CDC6,CDK1,CDT1,DHFR,FBXO5,MYBL2,POLA1,POLA2,PRIM2,RRM2,TFDP1,TK1,TOP2A,TYMS
IPA of the 32 genes highly expressed in S3.
Ingenuity Canonical Pathways	-log(p-value)	Ratio	z-score	Molecules
Cell Cycle Checkpoints	18.9	0.0515	3.742	BIRC5,CCNA2,CCNB1,CCNB2,CDC20,CDCA8,CDK1,CENPA,CENPE,CENPF,INCENP,PLK1,SPC25,UBE2C
Mitotic Prometaphase	18.7	0.064	3.606	BIRC5,CCNB1,CCNB2,CDC20,CDCA8,CDK1,CENPA,CENPE,CENPF,INCENP,PLK1,SMC4,SPC25
Mitotic Metaphase and Anaphase	17.9	0.0553	3.606	BIRC5,CCNB1,CCNB2,CDC20,CDCA8,CDK1,CENPA,CENPE,CENPF,INCENP,PLK1,SPC25,UBE2C
Kinetochore Metaphase Signaling Pathway	15.8	0.0909	2.333	BIRC5,CCNB1,CDC20,CDCA8,CDK1,CENPA,CENPE,INCENP,PLK1,SPC25
RHO GTPases Activate Formins	12.9	0.0647	3	BIRC5,CDC20,CDCA8,CENPA,CENPE,CENPF,INCENP,PLK1,SPC25
Cell Cycle: G2/M DNA Damage Checkpoint Regulation	12.4	0.137	-2.449	AURKA,CCNB1,CCNB2,CDK1,CKS2,PLK1,TOP2A
Mitotic G2-G2/M phases	11.5	0.0452	3	AURKA,CCNA2,CCNB1,CCNB2,CDK1,CENPF,HMMR,PLK1,TPX2
Regulation of mitotic cell cycle	10.7	0.0795	2.646	AURKA,CCNA2,CCNB1,CDC20,CDK1,PLK1,UBE2C
Mitotic Roles of Polo-Like Kinase	9.52	0.0896	2.236	CCNB1,CCNB2,CDC20,CDK1,PLK1,PRC1
Cohesin Chromatin Regulation Pathway	9.06	0.0324	0.447	BIRC5,CCNB1,CCNB2,CDCA8,CDK1,INCENP,PLK1,SMC4
IPA of the 289 genes highly expressed in S2.
Ingenuity Canonical Pathways	-log(p-value)	Ratio	z-score	Molecules
Mitotic Metaphase and Anaphase	77.3	0.294	8.307	AURKB,BIRC5,BUB1,BUB1B,BUB3,CCNB1,CCNB2,CDC20,CDC23,CDCA5,CDCA8,CDK1,CENPA,CENPC,CENPE,CENPF,CENPI,CENPL,CENPM,CENPN,CENPP,CENPQ,CENPT,CKAP5,DSN1,ESPL1,FBXO5,INCENP,KIF18A,KIF2C,KNL1,LBR,LMNB1,MAD1L1,MAD2L1,MIS12,NDC1,NDC80,NDE1,NSL1,NUF2,NUP107,NUP133,NUP35,NUP37,NUP62,NUP85,NUP93,PLK1,PMF1/PMF1-BGLAP,PPP2R5D,PTTG1,RAD21,RANGAP1,RCC1,SGO1,SGO2,SKA1,SKA2,SPC24,SPC25,SPDL1,TMPO,TUBA1B,TUBA1C,TUBB4…
Mitotic Prometaphase	77.2	0.325	8.124	AURKB,BIRC5,BUB1,BUB1B,BUB3,CCNB1,CCNB2,CDC20,CDCA5,CDCA8,CDK1,CENPA,CENPC,CENPE,CENPF,CENPI,CENPL,CENPM,CENPN,CENPP,CENPQ,CENPT,CKAP5,CNTRL,DSN1,HAUS3,HAUS5,INCENP,KIF18A,KIF2C,KNL1,MAD1L1,MAD2L1,MIS12,NCAPD2,NCAPG,NCAPH,NDC80,NDE1,NEK2,NSL1,NUF2,NUP107,NUP133,NUP37,NUP85,ODF2,PLK1,PLK4,PMF1/PMF1-BGLAP,PPP2R5D,RAD21,RANGAP1,SGO1,SGO2,SKA1,SKA2,SMC2,SMC4,SPC24,SPC25,SPDL1,TUBA1B,TUBA1C,TUBB4B,TUB…
Cell Cycle Checkpoints	73.9	0.257	8.367	AURKB,BIRC5,BUB1,BUB1B,BUB3,CCNA2,CCNB1,CCNB2,CDC20,CDC23,CDC25C,CDC45,CDC7,CDCA8,CDK1,CENPA,CENPC,CENPE,CENPF,CENPI,CENPL,CENPM,CENPN,CENPP,CENPQ,CENPT,CHEK2,CKAP5,DBF4,DSN1,EXO1,GTSE1,INCENP,KIF18A,KIF2C,KNL1,MAD1L1,MAD2L1,MCM10,MCM3,MCM7,MDC1,MIS12,NDC80,NDE1,NSL1,NUF2,NUP107,NUP133,NUP37,NUP85,ORC2,PLK1,PMF1/PMF1-BGLAP,PPP2R5D,RANGAP1,RFC4,RFC5,RPA1,RPA2,SGO1,SGO2,SKA1,SKA2,SPC24,SPC25,SPDL1,…
RHO GTPases Activate Formins	58.9	0.353	7	AURKB,BIRC5,BUB1,BUB1B,BUB3,CDC20,CDCA8,CENPA,CENPC,CENPE,CENPF,CENPI,CENPL,CENPM,CENPN,CENPP,CENPQ,CENPT,CKAP5,DSN1,INCENP,KIF18A,KIF2C,KNL1,MAD1L1,MAD2L1,MIS12,NDC80,NDE1,NSL1,NUF2,NUP107,NUP133,NUP37,NUP85,PLK1,PMF1/PMF1-BGLAP,PPP2R5D,RANGAP1,SGO1,SGO2,SKA1,SKA2,SPC24,SPC25,SPDL1,TUBA1B,TUBA1C,TUBB4B
Kinetochore Metaphase Signaling Pathway	55.7	0.4	3.452	AURKB,BIRC5,BUB1,BUB1B,BUB3,CCNB1,CDC20,CDC23,CDCA8,CDK1,CENPA,CENPC,CENPE,CENPL,CENPN,CENPP,CENPQ,CENPT,CENPW,DSN1,ESPL1,INCENP,KIF2C,KNL1,MAD1L1,MAD2L1,MIS12,MXD3,NDC80,NEK2,NSL1,NUF2,PLK1,PMF1/PMF1-BGLAP,PPP2R5D,PTTG1,RAD21,SKA1,SKA2,SKA3,SPC24,SPC25,SPDL1,TTK
Mitotic Roles of Polo-Like Kinase	24	0.313	2	CCNB1,CCNB2,CDC20,CDC23,CDC25B,CDC25C,CDC7,CDK1,CHEK2,ESPL1,FBXO5,FZR1,KIF11,KIF23,PLK1,PLK4,PPP2R5D,PRC1,PTTG1,RAD21,WEE1
Mitotic G2-G2/M phases	20.2	0.136	5.196	AURKA,BORA,CCNA2,CCNB1,CCNB2,CDC25B,CDC25C,CDK1,CENPF,CKAP5,CNTRL,FOXM1,GTSE1,HAUS3,HAUS5,HMMR,NDE1,NEK2,ODF2,PLK1,PLK4,TPX2,TUBA1B,TUBA1C,TUBB4B,TUBG1,WEE1
Nuclear Cytoskeleton Signaling Pathway	20.2	0.127	5.292	AAAS,CENPE,GLE1,ITGA9,KIF11,KIF15,KIF18A,KIF20A,KIF20B,KIF22,KIF23,KIF2C,KIF4A,LMNB1,NDC1,NUP107,NUP133,NUP35,NUP37,NUP62,NUP85,NUP93,RACGAP1,SKP2,SUN2,TUBA1B,TUBA1C,TUBB4B
SUMOylation of DNA replication proteins	19.4	0.356	4	AAAS,AURKA,AURKB,BIRC5,CDCA8,INCENP,NDC1,NUP107,NUP133,NUP35,NUP37,NUP62,NUP85,NUP93,RANGAP1,TOP2A
Cohesin Chromatin Regulation Pathway	18.8	0.113	3.8	AURKB,BIRC5,BUB1,CCNB1,CCNB2,CDC23,CDCA5,CDCA8,CDK1,ESCO2,ESPL1,HASPIN,INCENP,KNL1,MED16,NCAPD2,NCAPD3,NCAPG,NCAPH,PLK1,PPP2R5D,PTTG1,RAD21,SGO1,SMC2,SMC4,TINF2,TTK
IPA of the 264 genes highly expressed in S1.
Ingenuity Canonical Pathways	-log(p-value)	Ratio	z-score	Molecules
Cell Cycle Checkpoints	69.9	0.243	8.124	AURKB,BIRC5,BLM,BRCA1,BUB1,BUB1B,CCNA2,CCNB1,CCNB2,CCNE1,CDC20,CDC45,CDC7,CDCA8,CDK1,CDK2,CENPA,CENPE,CENPF,CENPH,CENPI,CENPM,CENPN,CENPU,DNA2,ERCC6L,EXO1,GTSE1,INCENP,KIF2C,KNL1,MAD2L1,MCM10,MCM2,MCM3,MCM4,MCM5,MCM6,MCM7,MIS12,NDC80,NDE1,NSD2,NSL1,NUF2,NUP107,NUP133,NUP37,NUP85,PKMYT1,PLK1,PMF1/PMF1-BGLAP,RFC2,RFC4,RFC5,RPA1,RPA2,SGO2,SKA1,SKA2,SPC24,SPC25,TOPBP1,UBE2C,WEE1,ZW10
Mitotic Prometaphase	57.6	0.261	7.28	AURKB,BIRC5,BUB1,BUB1B,CCNB1,CCNB2,CCP110,CDC20,CDCA5,CDCA8,CDK1,CENPA,CENPE,CENPF,CENPH,CENPI,CENPM,CENPN,CENPU,ERCC6L,HAUS4,HAUS5,HAUS8,INCENP,KIF2C,KNL1,MAD2L1,MIS12,NCAPD2,NCAPG,NCAPH,NDC80,NDE1,NEK2,NSL1,NUF2,NUP107,NUP133,NUP37,NUP85,PLK1,PLK4,PMF1/PMF1-BGLAP,SGO2,SKA1,SKA2,SMC2,SMC4,SPC24,SPC25,TUBG1,TUBGCP2,ZW10
Mitotic Metaphase and Anaphase	50.9	0.217	7.141	AURKB,BIRC5,BUB1,BUB1B,CCNB1,CCNB2,CDC20,CDCA5,CDCA8,CDK1,CENPA,CENPE,CENPF,CENPH,CENPI,CENPM,CENPN,CENPU,ERCC6L,ESPL1,FBXO5,INCENP,KIF2C,KNL1,LBR,LMNB1,MAD2L1,MIS12,NDC1,NDC80,NDE1,NSL1,NUF2,NUP107,NUP133,NUP37,NUP62,NUP85,NUP93,PLK1,PMF1/PMF1-BGLAP,RCC1,SGO2,SKA1,SKA2,SPC24,SPC25,TMPO,UBE2C,VRK1,ZW10
RHO GTPases Activate Formins	38.8	0.259	6	AURKB,BIRC5,BUB1,BUB1B,CDC20,CDCA8,CENPA,CENPE,CENPF,CENPH,CENPI,CENPM,CENPN,CENPU,ERCC6L,INCENP,KIF2C,KNL1,MAD2L1,MIS12,NDC80,NDE1,NSL1,NUF2,NUP107,NUP133,NUP37,NUP85,PLK1,PMF1/PMF1-BGLAP,SGO2,SKA1,SKA2,SPC24,SPC25,ZW10
Kinetochore Metaphase Signaling Pathway	36.3	0.291	3.024	AURKB,BIRC5,BUB1,BUB1B,CCNB1,CDC20,CDCA8,CDK1,CENPA,CENPE,CENPH,CENPN,CENPU,ESPL1,INCENP,KIF2C,KNL1,MAD2L1,MIS12,NDC80,NEK2,NSL1,NUF2,PLK1,PMF1/PMF1-BGLAP,SKA1,SKA2,SKA3,SPC24,SPC25,TTK,ZW10
Synthesis of DNA	28.9	0.235	5.292	CCNA2,CCNE1,CDK2,DNA2,FEN1,GINS1,GMNN,MCM2,MCM3,MCM4,MCM5,MCM6,MCM7,PCNA,POLA1,POLA2,POLD1,POLD2,POLE,PRIM1,PRIM2,RFC2,RFC4,RFC5,RPA1,RPA2,SKP2,UBE2C
Cell Cycle Control of Chromosomal Replication	28.4	0.393	4.69	CDC45,CDC7,CDK1,CDK2,DNA2,LIG1,MCM2,MCM3,MCM4,MCM5,MCM6,MCM7,PCNA,POLA1,POLA2,POLD1,POLE,PRIM1,PRIM2,RPA1,RPA2,TOP2A
Activation of the pre-replicative complex	26.6	0.545	4.243	CDC45,CDC7,CDK2,GMNN,MCM10,MCM2,MCM3,MCM4,MCM5,MCM6,MCM7,POLA1,POLA2,POLE,PRIM1,PRIM2,RPA1,RPA2
HDR through Homologous Recombination (HRR) or Single Strand Annealing (SSA)	23.7	0.214	4.899	BLM,BRCA1,CCNA2,CDK2,DNA2,EME1,EXO1,GEN1,NSD2,PCNA,POLD1,POLD2,POLE,RAD51,RFC2,RFC4,RFC5,RPA1,RPA2,RTEL1,SPIDR,TIMELESS,TIPIN,TOPBP1
Telomere Maintenance	22.2	0.274	4.472	BLM,CCNA2,CDK2,CHTF18,DNA2,FEN1,LIG1,PCNA,POLA1,POLA2,POLD1,POLD2,PRIM1,PRIM2,RFC2,RFC4,RFC5,RPA1,RPA2,RTEL1
IPA of the 127 genes highly expressed in S6.
Ingenuity Canonical Pathways	-log(p-value)	Ratio	z-score	Molecules
Synthesis of DNA	42.1	0.252	5.477	CCNA2,CCNE1,CCNE2,CDC6,CDT1,FEN1,GINS1,GINS2,GMNN,MCM2,MCM3,MCM4,MCM5,MCM6,MCM7,ORC6,PCNA,POLA1,POLA2,POLD1,POLD2,POLD3,PRIM1,PRIM2,RFC3,RFC4,RFC5,RPA1,RPA2,SKP2
Cell Cycle Control of Chromosomal Replication	33.6	0.375	4.583	CDC45,CDC6,CDK1,CDT1,LIG1,MCM2,MCM3,MCM4,MCM5,MCM6,MCM7,ORC6,PCNA,POLA1,POLA2,POLD1,PRIM1,PRIM2,RPA1,RPA2,TOP2A
Activation of the pre-replicative complex	32.6	0.545	4.243	CDC45,CDC6,CDT1,GMNN,MCM10,MCM2,MCM3,MCM4,MCM5,MCM6,MCM7,ORC6,POLA1,POLA2,PRIM1,PRIM2,RPA1,RPA2
Cell Cycle Checkpoints	30.6	0.11	5.477	BLM,BRCA1,CCNA2,CCNE1,CCNE2,CDC45,CDC6,CDK1,CHEK1,EXO1,MAD2L1,MCM10,MCM2,MCM3,MCM4,MCM5,MCM6,MCM7,MIS12,NUP107,NUP85,ORC6,RFC3,RFC4,RFC5,RNF168,RPA1,RPA2,SPC24,TOPBP1
Telomere Maintenance	28.8	0.274	4.472	BLM,CCNA2,CHTF18,DSCC1,FEN1,LIG1,PCNA,POLA1,POLA2,POLD1,POLD2,POLD3,PRIM1,PRIM2,RFC3,RFC4,RFC5,RPA1,RPA2,TINF2
Mitotic G1 phase and G1/S transition	28.2	0.176	4.472	CCNA2,CCNE1,CCNE2,CDC45,CDC6,CDK1,CDT1,DHFR,E2F1,FBXO5,MYBL2,ORC6,PCNA,POLA1,POLA2,PRIM1,PRIM2,RRM2,SKP2,TFDP1,TK1,TOP2A,TYMS
HDR through Homologous Recombination (HRR) or Single Strand Annealing (SSA)	26.4	0.188	4.583	BLM,BRCA1,BRCA2,CCNA2,CHEK1,EXO1,PCNA,POLD1,POLD2,POLD3,RAD51,RAD51AP1,RFC3,RFC4,RFC5,RNF168,RPA1,RPA2,TIMELESS,TIPIN,TOPBP1
NER (Nucleotide Excision Repair, Enhanced Pathway)	21.3	0.187	3.464	CHAF1A,CHAF1B,LIG1,PCNA,POLA1,POLA2,POLD1,POLD2,POLD3,PRIM1,PRIM2,RFC3,RFC4,RFC5,RPA1,RPA2,TOP2A
Mismatch Repair in Eukaryotes	20.8	0.611	2.714	EXO1,FEN1,LIG1,MSH2,MSH6,PCNA,POLD1,RFC3,RFC4,RFC5,RPA1
Mismatch Repair	19.5	0.667	3.162	EXO1,LIG1,MSH2,MSH6,PCNA,POLD1,POLD2,POLD3,RPA1,RPA2
Differentiating cells
IPA of the 5 genes highly expressed in S7.
Ingenuity Canonical Pathways	-log(p-value)	Ratio	z-score	Molecules
Xenobiotic Metabolism PXR Signaling Pathway	3.2	0.0103	#NUM!	ALDH1A3,CES1
Xenobiotic Metabolism Signaling	2.85	0.0068	#NUM!	ALDH1A3,CES1
Aspirin ADME	2.54	0.0714	#NUM!	CES1
RAR Activation	2.52	0.00466	#NUM!	ALDH1A3,STRA6
Metabolism of Angiotensinogen to Angiotensins	2.43	0.0556	#NUM!	CES1
Histamine Degradation	2.36	0.0476	#NUM!	ALDH1A3
Fatty Acid α-oxidation	2.36	0.0476	#NUM!	ALDH1A3
Putrescine Degradation III	2.34	0.0455	#NUM!	ALDH1A3
Ethanol Degradation IV	2.29	0.04	#NUM!	ALDH1A3
Tryptophan Degradation X (Mammalian, via Tryptamine)	2.26	0.037	#NUM!	ALDH1A3
IPA of the 3 genes highly expressed in S8.
Ingenuity Canonical Pathways	-log(p-value)	Ratio	z-score	Molecules
Hepatic Fibrosis Signaling Pathway	3.06	0.0048	#NUM!	CACNB3,EDNRA
Cardiac Hypertrophy Signaling (Enhanced)	2.83	0.00369	#NUM!	CACNB3,EDNRA
Presynaptic depolarization and calcium channel opening	2.83	0.0833	#NUM!	CACNB3
Passive transport by Aquaporins	2.79	0.0769	#NUM!	AQP4
CREB Signaling in Neurons	2.73	0.00329	#NUM!	CACNB3,EDNRA
Cellular Effects of Sildenafil (Viagra)	2.63	0.00291	#NUM!	CACNB3,EDNRA
S100 Family Signaling Pathway	2.53	0.00259	#NUM!	CACNB3,EDNRA
Vasopressin regulates renal water homeostasis via Aquaporins	2.28	0.0233	#NUM!	AQP4
nNOS Signaling in Skeletal Muscle Cells	2.23	0.0208	#NUM!	CACNB3
NCAM signaling for neurite out-growth	2.12	0.0164	#NUM!	CACNB3
IPA of the 52 genes highly expressed in S9.
Ingenuity Canonical Pathways	-log(p-value)	Ratio	z-score	Molecules
NGF-stimulated transcription	18.4	0.256	3	ARC,EGR1,EGR2,EGR3,FOS,FOSB,ID1,ID2,ID3,JUNB
Glycosaminoglycan metabolism	4.61	0.05	2	DCN,GPC3,LUM,OGN
ABRA Signaling Pathway	4.38	0.0435	2	EGR1,FOS,FOSB,JUNB
Sleep REM Signaling Pathway	4.06	0.036	2	ARC,EGR1,FOS,Mt1
Role of Chondrocytes in Rheumatoid Arthritis Signaling Pathway	3.66	0.0284	2	CXCL12,EGR1,FOS,MMP2
Chemokine Signaling	3.18	0.037	#NUM!	CAMK4,CXCL12,FOS
Regulation of the Epithelial Mesenchymal Transition by Growth Factors Pathway	3.15	0.0208	1	EGR1,FOS,ID2,MMP2
Human Embryonic Stem Cell Pluripotency	3.08	0.0199	2	ID1,ID2,ID3,INHBA
Activin Inhibin Signaling Pathway	3	0.019	1	FOS,FOSB,INHBA,MMP2
Mouse Embryonic Stem Cell Pluripotency	2.86	0.0288	#NUM!	ID1,ID2,ID3
